# Phototrophic co-cultures from extreme environments: community structure and potential value for fundamental and applied research

**DOI:** 10.1101/427211

**Authors:** Claire Shaw, Charles Brooke, Erik Hawley, Morgan P. Connolly, Javier A. Garcia, Miranda Harmon-Smith, Nicole Shapiro, Michael Barton, Susannah G. Tringe, Tijana Glavina del Rio, David E. Culley, Richard Castenholz, Matthias Hess

**Affiliations:** Systems Microbiology & Natural Products Laboratory, University of California, Davis, CA; Bayer, Pittsburg, PA; Microbiology Graduate Group, University of California, Davis, CA; Biochemistry, Molecular, Cellular, and Developmental Biology Graduate Group, University of California, Davis, CA; Department of Energy, Joint Genome Institute, Berkeley, CA; Greenlight Biosciences, Medford, MA; University of Oregon, Eugene, OR

## Abstract

Cyanobacteria are found in most illuminated environments and are key players in global carbon and nitrogen cycling. Although significant efforts have been made to advance our understanding of this important phylum, still little is known about how members of the cyanobacteria affect and respond to changes in complex biological systems. This lack of knowledge is in part due to our dependence on pure cultures when determining the metabolism and function of a microorganism. In the work presented here we took advantage of the Culture Collection of Microorganisms from Extreme Environments (CCMEE), a collection of more than 1,000 publicly available photosynthetic co-cultures now maintained at the Pacific Northwest National Laboratory. To highlight some of their scientific potential, we selected 26 of these photosynthetic co-cultures from the CCMEE for 16S rRNA gene sequencing. We assessed if samples readily available from the CCMEE could be used to generate new insights into the role of microbial communities in global and local carbon and nitrogen cycling. Results from this work support the existing notion that culture depositories in general hold the potential to advance fundamental and applied research. If collections of co-cultures can be used to infer roles of the individual organisms remains to be seen and requires further investigation.
