## Supplementary material for "Phototrophic co-cultures from extreme environments: community structure and potential value for fundamental and applied research": Table S1

### Sheet: Sheet1
	Supplemental Table S1: DNA Barcodes used in this study.
	Sample	Barcode	Sample	Barcode
	FECB1	ACTGATACATG	FECB22	GCTCATGTAGT
	FECB2	TATCGCACTAG	FECB24	AGTCTACTGCG
	FECB3	CGATATCGATC	FECB26	GACGACGCATC
	FECB4	CAGATGCGAGC	FECB28	GCTCACAGCTA
	FECB5	GCTCTAGAGTA	FECB30	CTGTCATGAGT
	FECB6	AGCGATGCTCA	FECB32	ACATATACGCG
	FECB10	GCGATGTCATC	FECB34	CAGTCTGATGC
	FECB12	AGCACGATCTA	FECB36	TCGCGCTACTA
	FECB14	AGTCGCATCGT	FECB38	ATCATGTCAGT
	FECB15	CTACATGAGTG	FECB52	GTCGCTCATGA
	FECB17	ACTGCGACGAG	FECB53	GATACGCTACA
	FECB19	TAGATCATGAC	FECB58	ACATGTGTCGC
	FECB21	TAGTGCACTCA	FECB68	CTAGTCGACGA
