## Supplementary material for "Phototrophic co-cultures from extreme environments: community structure and potential value for fundamental and applied research": Table S3

### Sheet: Tab S3-Rel Abun Phylum rec >1%
		Co-Culture ID
	Phylum	FECB1	FECB2	FECB3	FECB4	FECB5	FECB6	FECB10	FECB12	FECB14	FECB15	FECB17	FECB19	FECB21	FECB22	FECB24	FECB26	FECB28	FECB30	FECB32	FECB34	FECB36	FECB38	FECB52	FECB53	FECB58	FECB68
	Acidobacteria	0	0	0	0	0	0	0	0	0	0	0	0	0	0	0	0	0	0	0.00625259	0	0	0	0	0	0.0271024	0
	Actinobacteria	0.00172413	0	0.00141395	0.151707	0.0109189	0.00366836	0.00927771	0.0106294	0	0	0.00901421	0.0289468	0.00530644	0.0116898	0	0	0.0029093	0	0.0258844	0.00135401	0.00159302	0.00164008	0	0.0065941	0.00115906	0
	Armatimonadetes	0	0	0	0	0.107106	0	0	0.00138105	0	0	0	0	0	0	0	0	0	0	0	0	0	0	0	0	0.384467	0.0501915
	Bacteroidetes	0	0.506821	0	0	0.048508	0.271573	0.000121009	0.72201	0	0	0	0	0.283396	0.00101416	0.203141	0.0135253	0.00019102	0.00359155	0.169307	0.010788	0	0.151044	0	0	0.292637	0
	Chloroflexi	0	0	0	0	0	0	0	0	0	0	0	0	0	0	0	0	0	0	0	0	0	0	0	0	0.00929746	0.2633
	Cyanobacteria	0.471921	0.484384	0.806682	0.439374	0.171347	0.225795	0.725224	0.109892	0.319844	0.229367	0.596701	0.221394	0.591094	0.0734455	0.655028	0.632907	0.0212752	0.333139	0.0721428	0.763729	0.521588	0.185459	0.727673	0.976561	0.201502	0.214714
	Firmicutes	0	0	0	0	0	0	0	0	0	0	0	0	0	0	0	0	0	0	0.00188818	0.0343341	0	0	0.0840978	0	0.00363318	0.00485167
	Planctomycetes	0	0	0	0	0	0	0	0	0	0	0	0.0183522	0	0	0	0	0	0.0135531	0.0021762	0	0	0	0	0	0	0
	Proteobacteria	0.526045	0.00831057	0.191135	0.408253	0.647253	0.498589	0.265126	0.155392	0.679398	0.770133	0.393527	0.730906	0.118661	0.912422	0.141565	0.352994	0.975421	0.639585	0.721653	0.189595	0.476515	0.661225	0.181599	0.0138943	0.079294	0.150545
	Thermi	0	0	0	0	0.00820068	0	0	0	0	0	0	0	0	0	0	0	0	0	0	0	0	0	0	0	0	0.232372
	Unclassified Bacteria	0	0	0	0	0.00354629	0	0	0	0	0	0	0	0	0	0	0	0	0.00991851	0	0	0	0	0.00458667	0.00262841	0.000860043	0.0838662
	Table S3: Relative abundance of phyla within the co-cultures of this study. Only phyla recruiting >1% of the reads in at least one of the co-cultures are shown.
