## Supplementary material for "Phototrophic co-cultures from extreme environments: community structure and potential value for fundamental and applied research": Table S4

### Sheet: Tab S4 Rel Abund OTUs rec. >1%
	Table S4: Relative abundance of OTUs within the co-cultures of this study. Only OTUs recruiting >0.1% of the co-culture specific reads are shown.
			Co-consortia ID
	OTU ID	Assigned Phylum	FECB01	FECB02	FECB03	FECB04	FECB05	FECB06	FECB10	FECB12	FECB14	FECB15	FECB17	FECB19	FECB21	FECB22	FECB24	FECB26	FECB28	FECB30	FECB32	FECB34	FECB36	FECB38	FECB52	FECB53	FECB58	FECB68
	Otu000001	Cyanobacteria (100)	1.4e-05	5.2e-05	4.7e-05	4.7e-05	3.7e-05	2.2e-05	1.948e-05	4.2e-05	0.315333	0.223211	0.593147	0.216569	0.581061	0.00011902	9.677e-05	3.9e-05	6.001e-05	4.201e-05	2.8e-05	5.6e-05	3.2e-05	4e-05	0.00010562	6.986e-05	5.6e-05	6.1e-05
	Otu000002	Proteobacteria (100)	3.6e-05	4.3e-05	5.4e-05	8.2e-05	4.6e-05	0.288094	5.845e-05	4.2e-05	0.000101	0.634801	4.1e-05	0.467271	7.101e-05	2.5e-05	5.317e-05	1.9e-05	3e-05	5.101e-05	5.501e-05	5.6e-05	0.387539	4.8e-05	3.943e-05	3.493e-05	8e-06	6.1e-05
	Otu000005	Cyanobacteria (100)	5e-05	2.6e-05	2.3e-05	0	9e-06	2.9e-05	1.948e-05	1.4e-05	3e-05	3.1e-05	3.1e-05	2.9e-05	3.5e-05	8e-06	2.127e-05	2.9e-05	3e-05	8e-06	1.4e-05	8e-06	0	3.2e-05	0.711356	0.906334	1.6e-05	9e-06
	Otu000004	Cyanobacteria (100)	1.4e-05	3.4e-05	2.3e-05	2.4e-05	1.8e-05	2.9e-05	0.722676	4.9e-05	5.1e-05	3.1e-05	2.1e-05	4.8e-05	2.6e-05	4.201e-05	0.653265	4.8e-05	3e-05	0	2.8e-05	2.4e-05	2.4e-05	8e-06	1.267e-05	6.986e-05	5.6e-05	1.8e-05
	Otu000003	Cyanobacteria (100)	0.468219	0	0.802677	3.5e-05	9e-06	7e-06	0	7e-06	3e-05	0	0	1e-05	2.6e-05	3.401e-05	2.127e-05	1.9e-05	0.0198781	0	1.4e-05	3.2e-05	2.4e-05	2.4e-05	0	0	8e-06	1.8e-05
	Otu000007	Cyanobacteria (100)	1.4e-05	9e-06	0	1.2e-05	3.7e-05	2.9e-05	1.026e-05	1.4e-05	3e-05	1e-05	2.1e-05	2.9e-05	0	0	3.19e-05	0	1.5e-05	0	0.00023602	0.761814	2.4e-05	8e-06	2.676e-05	1.123e-05	1.6e-05	3.5e-05
	Otu000006	Bacteroidetes (100)	0	9e-06	1.6e-05	0	1.8e-05	0.0310721	2.974e-05	0.720089	2e-05	0	2.1e-05	1.9e-05	3.5e-05	2.5e-05	2.127e-05	1.9e-05	1.5e-05	0	1.4e-05	8e-06	1.6e-05	2.4e-05	1.267e-05	3.493e-05	2.4e-05	1.8e-05
	Otu000009	Proteobacteria (100)	7e-06	1.7e-05	8e-06	1.2e-05	1.8e-05	0	0	0	0.668206	1e-05	1e-05	1e-05	0	8e-06	2.127e-05	0	7e-06	2.5e-05	2.8e-05	1.6e-05	8e-06	0	0	2.37e-05	0	9e-06
	Otu000010	Cyanobacteria (100)	2.9e-05	4.3e-05	8e-06	4.7e-05	1.8e-05	7e-06	2.974e-05	2.8e-05	2e-05	1e-05	0	1.9e-05	1.8e-05	8e-06	3.19e-05	0.631851	7e-06	3.401e-05	1.4e-05	0	2.4e-05	1.6e-05	2.676e-05	3.493e-05	3.2e-05	0
	Otu000008	Proteobacteria (100)	0.265513	9e-06	2.3e-05	0	9e-06	0	2.974e-05	7e-06	3e-05	1e-05	2.1e-05	1e-05	1.8e-05	8e-06	0	0	0.346863	0	1.4e-05	1.6e-05	2.4e-05	8e-06	1.267e-05	1.123e-05	0	0
	Otu000011	Cyanobacteria (100)	7e-06	1.7e-05	3.1e-05	0	0	0	1.026e-05	2.1e-05	1e-05	2.1e-05	1e-05	0	0	0	2.127e-05	1.9e-05	2.2e-05	1.7e-05	2.8e-05	3.2e-05	0.517907	1.6e-05	1.267e-05	1.123e-05	1.6e-05	0
	Otu000012	Bacteroidetes (100)	0	0.505983	0	1.2e-05	9e-06	0	0	0	1e-05	0	2.1e-05	0	0	0	0	0	7e-06	1.7e-05	2.8e-05	8e-06	0	0	0	0	0	9e-06
	Otu000013	Cyanobacteria (100)	7e-06	0.483024	8e-06	1.2e-05	0	7e-06	0	0	0	1e-05	0	0	9e-06	0	0	1e-05	0	8e-06	1.4e-05	1.6e-05	8e-06	0	0	2.37e-05	0	9e-06
	Otu000023	Cyanobacteria (100)	7e-06	0	0	0.436265	0	1.5e-05	1.026e-05	0	1e-05	2.1e-05	1e-05	0	9e-06	0	0	0	0	1.7e-05	1.4e-05	8e-06	0	0	0	0	0	0
	Otu000014	Armatimonadetes (100)	7e-06	9e-06	4.7e-05	0	9e-06	0	1.026e-05	2.1e-05	0	0	0	1.9e-05	1.8e-05	8e-06	1.063e-05	2.9e-05	3e-05	2.5e-05	1.4e-05	2.4e-05	1.6e-05	0	2.676e-05	3.493e-05	0.382674	0.0486526
	Otu000021	Proteobacteria (100)	0.00385929	9e-06	0	0	1.8e-05	7e-06	0	2.8e-05	1e-05	0	0	1e-05	0	0.00067111	1.063e-05	1e-05	0.00011201	0.00635097	0.193081	0.0156151	0.0338235	0.164931	1.267e-05	0	9.7e-05	2.6e-05
	Otu000017	Proteobacteria (100)	7e-06	9e-06	1.6e-05	0	9e-06	0	0	7e-06	0	1e-05	1e-05	1e-05	9e-06	0.402047	1.063e-05	0.0164102	7e-06	2.5e-05	1.4e-05	0	2.4e-05	8e-06	1.267e-05	0	0	0
	Otu000019	Proteobacteria (100)	0	1.7e-05	2.3e-05	2.4e-05	0.39586	7e-06	1.026e-05	0.00456516	1e-05	0	0	1.9e-05	2.6e-05	0	0	0	0	0	1.4e-05	8e-06	1.6e-05	8e-06	1.267e-05	0	0	0
	Otu000015	Proteobacteria (100)	0.067332	1.7e-05	0.0916676	1.2e-05	0	7e-06	0	0	0	0	2.1e-05	0	1.8e-05	4.201e-05	0	0	0.234436	1.7e-05	1.4e-05	0	1.6e-05	1.6e-05	0	2.37e-05	8e-06	9e-06
	Otu000016	Proteobacteria (100)	1.4e-05	1.7e-05	0.000124	0	0	1.5e-05	1.026e-05	7e-06	0	1e-05	0	4.8e-05	3.5e-05	1.7e-05	2.127e-05	0	0.366392	0	0	8e-06	4e-05	1.6e-05	2.676e-05	0	2.4e-05	0
	Otu000020	Proteobacteria (100)	1.4e-05	0	0	2.4e-05	0	7e-06	1.026e-05	0	0	1e-05	0	0	0	0.00106217	3.19e-05	1e-05	0.00013401	0.00647698	0.00439441	0.00774803	0.00799111	0.321653	0	1.123e-05	3.2e-05	9e-06
	Otu000025	Bacteroidetes (100)	0	9e-06	8e-06	1.2e-05	9e-06	7e-06	1.026e-05	0	0	3.1e-05	3.1e-05	0	0	0.00073111	1.063e-05	0	8.901e-05	0.00343352	0.168279	0.01058	8e-06	0.150138	5.351e-05	1.123e-05	4.8e-05	9e-06
	Otu000022	Proteobacteria (100)	0	0	0	1.2e-05	1.8e-05	7e-06	1.026e-05	0	1e-05	0	0	0	9e-06	0.00460672	0	0	0.00026103	0.326614	1.4e-05	0	0	0.00188909	1.267e-05	0	0	0
	Otu000024	Cyanobacteria (100)	2.1e-05	9e-06	8e-06	1.2e-05	9e-06	7e-06	1.026e-05	2.1e-05	2e-05	1e-05	1e-05	1e-05	9e-06	2.5e-05	2.127e-05	0	1.5e-05	1.7e-05	1.4e-05	1.6e-05	0	1.6e-05	6.619e-05	2.37e-05	0.291979	9e-06
	Otu000026	Bacteroidetes (100)	0	0	0	0	0	1.5e-05	0	0	1e-05	0	0	1.9e-05	0.279324	1.7e-05	0	1e-05	7e-06	1.7e-05	0.00016602	0	0	0	1.267e-05	1.123e-05	8e-06	9e-06
	Otu000029	Chloroflexi (100)	7e-06	0	2.3e-05	3.5e-05	0	2.2e-05	0	7e-06	2e-05	0	2.1e-05	3.9e-05	7.101e-05	0.00029705	3.19e-05	1e-05	4.5e-05	0.00160624	0.131817	0.0731043	0.00868812	0.0616658	0	1.123e-05	7.3e-05	9e-06
	Otu000028	Proteobacteria (100)	0	2.6e-05	1.6e-05	1.2e-05	9e-06	7e-06	2.974e-05	1.4e-05	4.1e-05	1e-05	3.1e-05	0	9e-06	8e-06	2.127e-05	1.9e-05	1.5e-05	1.7e-05	5.501e-05	8e-06	2.4e-05	2.4e-05	0.00023799	2.37e-05	8e-06	0.256981
	Otu000031	Thermi (100)	0	9e-06	8e-06	0	0	0	0	0	1e-05	1e-05	0	0.190022	0	6.801e-05	1.063e-05	0	7e-06	0.00038906	0.0254674	0.0146451	0.00060101	0.0161437	0	1.123e-05	0.00347217	9e-06
	Otu000027	Bacteroidetes (100)	1.4e-05	0	0	0	0	2.2e-05	1.026e-05	0	0	1e-05	0	0	9e-06	0.00334853	0	0	0.00016402	0.245078	0	8e-06	0	0.00107705	0	1.123e-05	0	0
	Otu000038	Cyanobacteria (100)	0.00121009	0.00700764	0.00294889	0.00584868	0.00096408	0.00182118	0.00621249	0.00147205	0.00826626	0.0117042	0.0358448	0.0047448	0.0143362	0.0206632	0.00568718	0.00304985	0.00117612	0.00171626	0.0674753	0.00316601	0.00072101	0.00103705	0.0156428	0.00421643	0.00253813	0.00416571
	Otu000030	Proteobacteria (100)	7e-06	9e-06	2.3e-05	1.2e-05	9e-06	2.2e-05	3.897e-05	2.1e-05	1e-05	3.1e-05	1e-05	0	0	8e-06	2.127e-05	0	1.5e-05	8e-06	0	2.4e-05	1.6e-05	8e-06	1.267e-05	1.123e-05	1.6e-05	0.231084
	Otu000054	Proteobacteria (100)	0	0	0	0	0	0	0	0	0	1e-05	0	1e-05	9e-06	8e-06	0	0	0	0	0	0	0	8e-06	0.157649	0.0666321	0	0
	Otu000032	Proteobacteria (100)	0	9e-06	8e-06	1.2e-05	0	3.7e-05	2.974e-05	0	0	0	0	0	3.5e-05	0.0031535	1.063e-05	1.9e-05	0.00029803	0.209182	0	8e-06	8e-06	0.00139106	1.267e-05	2.37e-05	0	9e-06
	Otu000043	Proteobacteria (100)	7e-06	0	8e-06	2.4e-05	0	2.2e-05	0	0	0	0	0.204794	0	0	2.5e-05	1.063e-05	0	0	8e-06	1.4e-05	8e-06	8e-06	0	5.351e-05	0	1.6e-05	9e-06
	Otu000036	Proteobacteria (100)	2.1e-05	9e-06	1.6e-05	2.4e-05	1.8e-05	4.4e-05	1.948e-05	3.5e-05	1e-05	2.1e-05	3.1e-05	1.9e-05	3.5e-05	1.7e-05	2.127e-05	1e-05	3e-05	1.7e-05	0	2.4e-05	4.8e-05	3.2e-05	5.351e-05	0.00013847	8e-06	0.203978
	Otu000046	Proteobacteria (100)	0	0	0	0	0	0	1.026e-05	0	0	0	0	0	0	0	0.202352	1e-05	0	8e-06	0	0	0	1.6e-05	0	0	8e-06	0
	Otu000033	Proteobacteria (100)	1.4e-05	0	8e-06	1.2e-05	0	1.5e-05	1.026e-05	0	0	0	2.1e-05	0	1.8e-05	0	2.127e-05	1.9e-05	0	0	2.8e-05	8e-06	8e-06	8e-06	1.267e-05	0	0.199905	0
	Otu000040	Cyanobacteria (100)	0	1.7e-05	1.6e-05	0	0	1.5e-05	1.026e-05	0.00021801	1e-05	0.0315213	5.1e-05	0.0601875	0.060416	0.0173647	0	0.00293485	0	5.101e-05	0.0204349	0.000398	0.00153702	0.00118205	3.943e-05	0	0.00017701	0
	Otu000035	Bacteroidetes (100)	0.0927859	0	0	0	0	0	0	7e-06	0	0.0748407	1e-05	0	9e-06	0.0275643	0	0.00068497	0	0	1.4e-05	8e-06	8e-06	1.6e-05	3.943e-05	0	0	9e-06
	Otu000048	Cyanobacteria (100)	0	9e-06	0	0.139722	0	0.00355335	0	7e-06	0	0	0	0	0	8e-06	2.127e-05	0	0	1.7e-05	0.0461523	0.00538502	0.000176	0.00052302	0	0	0	9e-06
	Otu000044	Proteobacteria (100)	7e-06	0	0	1.2e-05	1.8e-05	0	0.19413	3.5e-05	2e-05	0	1e-05	0	0	8e-06	1.063e-05	0	7e-06	0	0	0	1.6e-05	2.4e-05	2.676e-05	0	0	9e-06
	Otu000041	Proteobacteria (100)	2.1e-05	9e-06	8e-06	1.2e-05	0	0.0282458	1.948e-05	0	3e-05	0	2.1e-05	1e-05	9e-06	1.7e-05	1.063e-05	0.157311	7e-06	1.7e-05	2.8e-05	8e-06	0	0	0	1.123e-05	8e-06	1.8e-05
	Otu000037	Cyanobacteria (100)	7e-06	0	1.6e-05	0	9e-06	7e-06	1.026e-05	0	1e-05	1e-05	0	1e-05	9e-06	0.00054409	0	1e-05	0.00014101	0.0039486	1.4e-05	8e-06	8e-06	0.179499	1.267e-05	0	8e-06	9e-06
	Otu000034	Cyanobacteria (100)	7e-06	1.7e-05	8e-06	0	0	0.172674	0	7e-06	0	0	0	0	9e-06	8e-06	1.063e-05	0	0	0	2.8e-05	0	0	0	0	0	0	0
	Otu000047	Bacteroidetes (100)	7e-06	0	0	0	0.169991	0	0	0.00216307	1e-05	0	0	0	9e-06	0	0	0	0	8e-06	0	1.6e-05	8e-06	0	0	1.123e-05	8e-06	9e-06
	Otu000042	Proteobacteria (100)	0	0	8e-06	0	0	7e-06	0	7e-06	3e-05	1e-05	1e-05	0	9e-06	0.171024	1.063e-05	0	0	0	4.2e-05	8e-06	8e-06	0	1.267e-05	0	0	0
	Otu000051	Proteobacteria (100)	7e-06	0	8e-06	0.130156	0	0.020448	0	0.0129834	0	0	0	0	0	0	0	0.00071396	0	0	1.4e-05	0	0	0	0	0	0	0
	Otu000045	Proteobacteria (100)	0	9e-06	8e-06	0	0	0	0	0	0	0	0	0	9e-06	0.163213	0	0	0	0	0	0	0	0	0	0	8e-06	0
	Otu000039	Proteobacteria (100)	0	0	8e-06	0	0	0.160472	0	0	1e-05	0	1e-05	0	0	0	0	0	7e-06	0	0	8e-06	0	0	0	3.493e-05	0	0
	Otu000050	Proteobacteria (100)	0	0	8e-06	0	9e-06	7e-06	0.0090603	0.00725625	0	2.1e-05	0.0817839	0	0.0136921	0.0284655	0.0133247	1e-05	7e-06	5.101e-05	1.4e-05	1.6e-05	0	0	0	1.123e-05	0	0
	Otu000055	Proteobacteria (100)	0	0	0	0.148325	0	0	0	0	0	0	0	1e-05	0	0	0	0	7e-06	0	0	0	0	0	0	0	0	0
	Otu000049	Proteobacteria (100)	0	0	8e-06	0	0	1.5e-05	0	0	0	0	1e-05	1e-05	1.8e-05	0	0	1.9e-05	7e-06	0	0	0	0	0	0	0	8e-06	0.143311
	Otu000060	Proteobacteria (100)	1.4e-05	7.7e-05	3.9e-05	5.9e-05	0.00164414	0.0155145	4.922e-05	5.6e-05	8.1e-05	3.1e-05	0.00041101	3.9e-05	0.00012401	0.00036506	4.254e-05	0.00148693	1.5e-05	0	0.113822	2.4e-05	1.6e-05	8e-06	0.00019856	5.738e-05	6.4e-05	6.1e-05
	Otu000053	Cyanobacteria (100)	7e-06	9e-06	8e-06	2.4e-05	9e-06	0	0.0107472	0.00015501	1e-05	0	0.045169	1.9e-05	0.0219988	0.00091814	0.00034242	0	0.00239025	0.00816024	0.00910886	0.00660203	5.6e-05	0.00020901	0	2.37e-05	0.0263703	0
	Otu000056	Actinobacteria (100)	0	9e-06	0	0	0.106923	0	0	0.00135305	0	0	0	0	0	0	0	1e-05	0	0	0	0	0	0	0	0	0	0
	Otu000058	Proteobacteria (100)	0	0	0	0.0112964	0.0949929	0	0	0.00148605	0	0	0	0	0	0	0	0	0	0	0	0	0	0	0	0	0	0
	Otu000052	Proteobacteria (100)	0	0	0	1.2e-05	0	0	0	0.105437	1e-05	1e-05	0	1e-05	0	8e-06	0	1e-05	7e-06	0	1.4e-05	8e-06	0	0	1.267e-05	1.123e-05	0	0
	Otu000062	Proteobacteria (100)	0	0	8e-06	0	0	0	1.026e-05	0	0	1e-05	0	0	0	8e-06	0	0.099259	1.5e-05	8e-06	1.4e-05	8e-06	8e-06	0	1.267e-05	1.123e-05	8e-06	0
	Otu000063	Proteobacteria (100)	0	9e-06	0	0	0	7e-06	0	0	0	0	0	0	0	0	0.048039	0.0469126	0	0	0	0	0	8e-06	0	0	8e-06	9e-06
	Otu000059	Proteobacteria (100)	7e-06	0	0	0	9e-06	0.0839582	0	0	1e-05	0	1e-05	0	0	0	0	0	0	0	1.4e-05	0	0	0	0	1.123e-05	8e-06	0
	Otu000057	Armatimonadetes (100)	0.0831052	0	0	0	0.00042204	0	0	7e-06	0	0	1e-05	0	0	0.00024604	0	2.9e-05	0	0	0	8e-06	8e-06	0	0	0	0	0
	Otu000073	Cyanobacteria (100)	0	0	0	0	0	0	0	0	0	0	0	0	0	0	1.063e-05	0	0	0	0	8e-06	0	8e-06	0.0835964	0	0	9e-06
	Otu000061	Proteobacteria (100)	7e-06	0	0.081899	0	0	7e-06	0	0	0	0	0	0	0	0	0	0	0	0	0	0	8e-06	0	1.267e-05	0	0	0
	Otu000071	Cyanobacteria (100)	0	0	0	0.0780988	0	0	0	1.4e-05	1e-05	0	1e-05	1.9e-05	0	0	0	0	0	0	0	0	0	8e-06	0	1.123e-05	0	0
	Otu000066	Unclassified Bacteria (100)	0	0	0	0	0.0757793	8.801e-05	0	0.00093003	2e-05	0	0	0	0	0	0	0	0	0	0.00087308	0	8e-06	8e-06	0	1.123e-05	0	9e-06
	Otu000064	Proteobacteria (100)	1.4e-05	9e-06	0	0	0	0	0	0	2e-05	0	0	0	9e-06	0.00013602	0	0.00022199	2.2e-05	0.00084513	0.0143073	0.00537702	0.0165112	0.0391788	1.267e-05	0	8e-06	0
	Otu000065	Proteobacteria (100)	1.4e-05	0	0	1.2e-05	0	1.5e-05	0	7e-06	1e-05	1e-05	0	0	9e-06	0	0	0	1.5e-05	0	1.4e-05	0	8e-06	8e-06	1.267e-05	0	1.6e-05	0.0763817
	Otu000068	Cyanobacteria (100)	0	0	8e-06	0	1.8e-05	0	0	0	0	1e-05	0	0	0	0.00075612	1.063e-05	1e-05	7e-06	0.0620604	1.4e-05	0	0	0.00030601	0	1.123e-05	0	0
	Otu000067	Proteobacteria (100)	7e-06	0	0	0	1.8e-05	0.0588918	0	7e-06	0	0	0	0	0	0	1.063e-05	1e-05	0	0	1.4e-05	0	0	0	0	0	0	9e-06
	Otu000072	Proteobacteria (100)	1.4e-05	0	0	0	0	7e-06	0	0	0	0	1e-05	0	0	0.0546196	0	0	0	0	0	0	0	0	1.267e-05	0	8e-06	0
	Otu000069	Proteobacteria (100)	0	0	0	0	0	0	1.026e-05	0.0526158	0	1e-05	0	1e-05	0	8e-06	0	0	0	0	0	0	0	0	0	0	8e-06	0
	Otu000079	Proteobacteria (100)	0	0	0	0	0	0	0	0	0	0	0	0	0	6.801e-05	0	0	7e-06	0.00047307	0.0276306	9.5e-05	0.00081701	0.0201639	0	0	0.00045102	0
	Otu000075	Bacteroidetes (100)	0	0	0	0	0.048199	0	1.026e-05	0.00062002	0	0	0	0	0	0	1.063e-05	0	0	0	0	8e-06	0	0	1.267e-05	0	0	0
	Otu000087	Proteobacteria (100)	1.4e-05	0	1.6e-05	2.4e-05	0	0	0	0	0	0	0	0	0	8e-06	0	0	0	0	0.0478305	0	0	0	0	0	0	0
	Otu000083	Firmicutes (100)	0	9e-06	0	0	0	0	1.026e-05	0	0	1e-05	0	0	9e-06	0	0.0451571	0	0	8e-06	0	0	0	0	0	0	8e-06	0
	Otu000076	Bacteroidetes (100)	0	9e-06	8e-06	0	0	0	0	0	1e-05	0	0	0	0	0.00036506	0	0	4.5e-05	0.0437947	0	0	0	0.00022501	0	1.123e-05	0	0
	Otu000077	Proteobacteria (100)	0	0	0	0	0	0	0.0257667	0.0162025	0	0	2.1e-05	0	0	0	0.0021747	1.9e-05	0	0	0	0	0	0	0	0	0	0
	Otu000074	Firmicutes (100)	0	0	0	0	0	0.0399489	0	0	0	0	0	0	0	0	0	0	0	0	0	8e-06	0	0	0	0	0	0
	Otu000081	Proteobacteria (100)	0	0	0	0	9e-06	7e-06	0	0	1e-05	0	0	0	0	5.901e-05	0	0	0	0.00024504	0.00765272	0.0166811	0.00664609	0.00733234	0	0	0	0
	Otu000084	Proteobacteria (100)	0	0	0	0	0	0.00258425	0	0	0	0	0	0.0251359	0	0.00794725	0	0	0	0	0	0	0	8e-06	0	0	0	0
	Otu000080	Proteobacteria (100)	0	0	0	1.2e-05	0	0	0	0	1e-05	0	0	0	0	8e-06	0	0	7e-06	0	0	0.0352081	0	0	0	0	0	0
	Otu000078	Proteobacteria (100)	7e-06	0	0	0	0	0.00047705	0	0.0339412	0	0	0	0	0	0	0	1e-05	7e-06	8e-06	0	0	0	0	0	0	0	1.8e-05
	Otu000086	Proteobacteria (100)	0	0	0	0.0036358	0.0304545	7e-06	0	0.00014801	0	0	0	0	0	0	0	0	0	0	0	8e-06	0	0	0	0	0	0
	Otu000082	Proteobacteria (100)	0	9e-06	0	0	0	0	0	0	0	0	0	0	0	0	0	0	0	0	0	0.0340621	0	0	0	0	0	0
	Otu000085	Actinobacteria (100)	0	0	0	0	9e-06	0	0	0	2e-05	0	0	0	0	0	0	0	0	8e-06	0	0.000803	0	0	1.267e-05	0	0.0291655	0
	Otu000088	Cyanobacteria (100)	7e-06	9e-06	0	1.2e-05	0	0	0	0	0	0	0	0	0	0	1.063e-05	1e-05	7e-06	0	0	8e-06	0	0	5.351e-05	0	0.0268853	0
	Otu000090	Acidobacteria (100)	0	0	0	1.2e-05	0	0	0	0	0	0	1e-05	0	0	0.0248699	0	0	0	0	0	0	0	0	0	0	0	9e-06
	Otu000091	Proteobacteria (100)	0	0	0	0	0.023787	0	0	0.00020401	0	0	0	0	0	0	0	0	0	0	0	0	0	0	0	0	0	0
	Otu000093	Proteobacteria (100)	0	0	8e-06	0	0	0	1.026e-05	0	0	0.00538355	0.0174864	0	0	0	0	0	0	8e-06	0	0	0	8e-06	0	0	0	0
	Otu000099	Proteobacteria (100)	0	0	0	0	0	0	0	0	0	0	0	0	0	1.7e-05	0	0	1.5e-05	7.601e-05	0.0150834	0.00066	0.000112	0.00506523	0	0	3.2e-05	0
	Otu000109	Proteobacteria (100)	0	0	0	0	0	0	0	0	0	0	0	0	0	0	0	0	0	0	0.0197979	0	2.4e-05	7.2e-05	0	0	0	0
	Otu000095	Proteobacteria (100)	0	0	0	0	0	0	0	0	0	0	0	0	9e-06	9.301e-05	0	0	7e-06	0.00027904	0.00644661	0.00159101	0.00140902	0.00958344	0	0	0.00024201	0
	Otu000102	Planctomycetes (100)	0	0	0	0.0143202	0.00470239	0	0	4.9e-05	0	0	0	0	0	0	0	0	7e-06	0	0	0	0	0	0	0	0	0
	Otu000098	Proteobacteria (100)	0	0	0	0	0	0	0	0	0	0	0	0.0181002	0	0	1.063e-05	0	0	0	0	0	0	0	0	0	0	0
	Otu000107	Proteobacteria (100)	0	0	0	0	0.00013801	1.5e-05	0	0	0	1e-05	0	0.00306387	0	0.0031955	0	0	0	1.7e-05	0.00856781	8.8e-05	0.000192	0.00036202	0	0	0.00047502	0
	Otu000097	Proteobacteria (100)	0	0	0	0	0	0	0	0	0	0	0	0	0	0.0160815	0	0	0	0	0	0	0	0	0	0	0	0
	Otu000101	Proteobacteria (100)	0	0	0	0	0	0	0	0	0	0	0	0	0	0	0	0	0	0	0.00220421	0	0	0	0	0	0.0128986	0
	Otu000096	Proteobacteria (100)	0	0	0	1.2e-05	0	0.0148385	0	0	0	0	0	0	0	0	0	0	0	0	0	0	0	0	0	0	0	0
	Otu000106	Proteobacteria (100)	0	0	8e-06	0	0	0	3.897e-05	1.4e-05	0	0	0.0088612	0	0.00519943	0.00025504	0	0	0.00033503	0	0	0	0	0	0	0	0	0
	Otu000116	Proteobacteria (100)	0	0	0	0	0	0	0	0	0	0	0	0	0	0	0	0	0	5.101e-05	0.0115351	0	1.6e-05	0.00283013	0	0	0	0
	Otu000117	Proteobacteria (100)	2.9e-05	0.00013799	6.2e-05	4.7e-05	9e-06	2.2e-05	6.871e-05	4.2e-05	0.000101	5.201e-05	0.00026701	3.9e-05	0.00011501	0.00135121	4.254e-05	1e-05	7e-06	3.401e-05	0.011091	0.00039	2.4e-05	2.4e-05	0.00033094	0	1.6e-05	3.5e-05
	Otu000103	Proteobacteria (100)	3.6e-05	9e-06	1.6e-05	2.4e-05	0	0.00566055	4.922e-05	2.8e-05	4.1e-05	2.1e-05	3.1e-05	1e-05	2.6e-05	0.00756519	1.063e-05	1e-05	2.2e-05	8e-06	1.4e-05	8e-06	3.2e-05	2.4e-05	1.267e-05	2.37e-05	3.2e-05	0
	Otu000100	Proteobacteria (100)	0.00123909	0	8e-06	0	0	0	0	0	0	0	0	0	0	0	0	0	0.0119422	0	0	0	0	0	0	0	0	0
	Otu000114	Cyanobacteria (100)	7e-06	9e-06	8e-06	0	0	0	0	7e-06	0	0	0	0	0	0	0	0.0130893	0	0	0	0	0	0	0	0	8e-06	0
	Otu000108	Bacteroidetes (100)	0	0	0	0	0	0	0	0	0	0	1e-05	0	0	0.00012702	0	0	7e-06	0.0120158	0	0	0	0.00013701	0	0	0	0
	Otu000070	Proteobacteria (100)	0	0	0	0	0	0	0	0	0	0	0	0	0	0	0	0	0	0	0	0	0	0	0.0117321	0	0	0
	Otu000113	Proteobacteria (100)	0	0	0	0	0	0	0	0	0	0	0	0	0	0.0116278	0	0	0	0	0	0	0	0	1.267e-05	0	0	0
	Otu000104	Proteobacteria (100)	0	0	0	0	0	0.0116151	0	0	0	0	0	0	0	0	0	0	0	0	0	0	0	0	0	0	0	0
	Otu000112	Actinobacteria (100)	0	0	0	0	0	5.1e-05	0	0.0058542	0	0	0	0	9e-06	0	0.00510868	0.00052097	7e-06	8e-06	0	0	0	0	1.267e-05	0	0	0
	Otu000105	Proteobacteria (100)	7e-06	0	0	0	0	0.0115121	0	0	1e-05	0	0	0	0	0	0	0	0	0	0	0	0	0	0	0	0	0
	Otu000110	Actinobacteria (100)	0	0	0	0	0	0.010448	0	0	0	0	0	0	0	0	0	0	7e-06	0	0	0	0	0	0	0	0	0
	Otu000118	Proteobacteria (100)	0	9e-06	0	0	0.0102959	0	0	0.000134	0	0	0	0	0	0	0	0	0	0	0	0	0	0	0	0	0	0
	Otu000115	Bacteroidetes (100)	0	0	0	0	0	0	0	0	0	0	0	0	0	0.00012702	0	0	0	0.0101896	0	0	0	8.8e-05	0	1.123e-05	0	0
	Otu000121	Proteobacteria (100)	7e-06	9e-06	8e-06	0	9e-06	7e-06	0.00995762	0	1e-05	0	0	0	0	0.00015302	0	0	0	0	1.4e-05	0	8e-06	8e-06	0	0	0	0
	Otu000167	Proteobacteria (100)	0	0	0	0	0	0	0	0	0	0	0	0	0	0	0	0	0	0	0	0	0	0	0	0.0098425	0	0
	Otu000119	Bacteroidetes (100)	0	0	0	0	0	7e-06	0	0	1e-05	0	0	0	0	0.00017803	0	0	1.5e-05	0.00902237	0	0	0	7.2e-05	0	0	0	0
	Otu000129	Proteobacteria (100)	0	0	0	0.00657764	0.00234219	0	0	2.8e-05	0	0	0	0	0	0	0	0	0	0	0	0	0	0	0	0	0	0
	Otu000122	Proteobacteria (100)	0	0	0	0	0	0	0	0	0	0	0	0	0	0.00012702	0	1e-05	0	0.00860831	0	0	0	8e-06	0	0	0	0
	Otu000144	Cyanobacteria (100)	0	0	5.4e-05	0	0	0	0	0	0	0	0	0	0	8e-06	0	0	0	0	0.0085128	0	0	0	0	0	0	0
	Otu000123	Actinobacteria (100)	0	0	0	0	0	0.00130713	0	0	0	0.00182219	0	0.00042498	0	0	0	0	0	0	0	0	0.00488407	0	0	0	0	0
	Otu000120	Proteobacteria (100)	0	0	0.00842669	0	0	0	0	0	0	0	0	0	0	0	0	0	0	0	0	0	0	0	0	0	0	0
	Otu000125	Proteobacteria (100)	0	0	0	0	0.00814668	0	0	0.000106	0	0	0	0	0	0	0	0	0	0	0	0	0	0	0	0	0	0
	Otu000142	Proteobacteria (100)	0	0	0	0	0	0	0	0	0	0	0	0	0	8e-06	0	0	0	8e-06	0.00668263	0.000119	0.00104901	0.00034602	0	0	8e-06	2.6e-05
	Otu000131	Thermi (100)	0.00123909	0	0	0	0	0	0	0	0	0	0	0	0	0	0.00660916	0	0	0	0	0	0	0	0	0	0	0
	Otu000124	Planctomycetes (100)	0	0	0	0.00290684	0	0	0	0.00485417	0	0	0	0	0	0	0	0	0	0	0	0	0	0	0	0	0	0
	Otu000127	Proteobacteria (100)	0	0	0	0	0	0	0	0	0	0	0	0	0	0	1.063e-05	0	0	0	0	0	0	0	0	0	0	0.00759448
	Otu000136	Proteobacteria (100)	0	0	0	0	0	0	0	0	0	0.00364438	0.00092402	0.00282188	3.5e-05	0	0	0	0	0	0	0	0	0	0	0	0	0
	Otu000139	Proteobacteria (100)	0	0	0	0	0.00258121	0	0	1.4e-05	0	0	0	0	0	0	0.00453124	0	0	0	0	0	0	0	0	0	0	0
	Otu000143	Proteobacteria (100)	0	0	0	0	0	0	0	0	0	0	0	0	0	0	0.00673677	0	0	0	0	0	0	0	0	0	0	9e-06
	Otu000137	Proteobacteria (100)	0	0	0	0	0.00654854	0	0	0.000106	0	0	0	0	0	0	0	0	0	0	0	0	0	0	0	0	0	0
	Otu000132	Proteobacteria (100)	0.00279921	0	0	0	0	0	0	0	0	0.00380039	0	0	0	1.7e-05	0	0	0	0	0	0	0	0	0	0	0	0
	Otu000128	Unclassified Bacteria (100)	0	0	0.00103996	0	0	0	0	0.00431115	0	0	0	0	9e-06	0	0	0	7e-06	8e-06	0.00066506	4.8e-05	3.2e-05	0.00048202	0	0	0	0
	Otu000134	Cyanobacteria (100)	0	0	0	0	0	0	0	0	0	0	0	0	0	0.00011002	0	1e-05	0	0.00618994	0	0	0	1.6e-05	0	0	0	0
	Otu000130	Proteobacteria (100)	0	0	0	0	0	0.00583657	0	0	0	0	0	0	0	0	0	0	7e-06	0	0	0	0	0	0	0	8e-06	0
	Otu000141	Proteobacteria (100)	0	0	0	0	0	0	0	0	0	0	0	0	9e-06	0.00583092	0	0	0	0	0	0	0	0	0	0	8e-06	0
	Otu000163	Firmicutes (100)	0	0	0	0	0	0	0	0	0	0	0	0	0	0	0	0	0	0	0.00576754	0	0	1.6e-05	0	0	0	0
	Otu000140	Proteobacteria (100)	0	0	0	0	0	0	0	0	0	0	0	0	0	0	0	0	0	0	0	0	0	0	0	0	0.00568028	0
	Otu000148	Chloroflexi (100)	0	0	0	0	0	0	0.00566589	0	0	0	0	0	0	0	0	0	0	0	0	0	0	0	0	0	0	0
	Otu000145	Proteobacteria (100)	0	0	0	0	0	0	0	0	0	0	0	0	0	0.00528683	0	0	0	0	0	0	0	0	0	0	0	0
	Otu000153	Cyanobacteria (100)	0	0	0	0	0	0	0.00528646	0	0	0	0	0	0	0	0	0	0	0	0	0	0	0	0	0	0	0
	Otu000146	Proteobacteria (100)	7e-06	0	0	0	0	0	0	0	0	0	0	1e-05	0	0	0	1e-05	0	8e-06	0	0	8e-06	0	1.267e-05	0	0	0.00515664
	Otu000135	Actinobacteria (100)	0	0	0	0	0	0	0	0.00516318	0	0	0	0	0	8e-06	0	0	7e-06	0	1.4e-05	0	0	0	0	0	0	0
	Otu000151	Proteobacteria (100)	0	0	0	0.00196489	0.00101008	0	0	0.00180306	0	1e-05	0	0	0	0	0	0.00023199	0	0	0	0	0	0	0	0	0	0
	Otu000149	Cyanobacteria (100)	0	0	0	0	0	0	0	0	0	0	0	0	0	6.801e-05	0	0	7e-06	0.00476973	0	0	0	4.8e-05	0	0	0	0
	Otu000159	Proteobacteria (100)	2.9e-05	6.9e-05	7e-05	7.1e-05	1.8e-05	3.7e-05	0.00013639	2.8e-05	0.000152	0.00012501	0.00079102	5.8e-05	0.00028202	0.00082413	0.00014994	8.7e-05	2.2e-05	2.5e-05	0.0010121	3.2e-05	0	4.8e-05	0.0004774	3.493e-05	6.4e-05	8.799e-05
	Otu000154	Unclassified Bacteria (100)	0	0	0	0	0	0	0	0	0	0	0	0	0	0	0	0	0	0	0	0	0	0	0	0	0	0.00469168
	Otu000156	Actinobacteria (100)	0	0	0	0	0	0	0	0	0	0	0	0	0	0	0	0.00460477	0	0	0	0	0	0	1.267e-05	0	0	0
	Otu000152	Actinobacteria (100)	0	0	0	0	0	0	0.00206741	0	0	0	0	0	0	0	0	0	0.00247126	0	0	0	0	0	0	0	0	0
	Otu000155	Actinobacteria (100)	0	0	0	0	0	0	0	0	0	0	0	0	0	4.201e-05	0	0	1.5e-05	0.00437166	0	0	0	2.4e-05	0	0	0	0
	Otu000170	Cyanobacteria (100)	0	0	0	0	0	0	0	0	0	0	0	0	0	0	1.063e-05	0	0	0	0	0	0	0	0.00404308	0.00027694	0	0
	Otu000150	Actinobacteria (100)	0.00068005	0	0	0	0	0	0	0	0	0	0	0	0	0	0	0	0.00358837	0	0	0	0	0	0	0	0	0
	Otu000147	Proteobacteria (100)	0	0	0	5.9e-05	0	0	0	0.00406514	0	0	0	0	0	0	0	0	0	0	0	0	0	0	0	0	0	0
	Otu000158	Proteobacteria (100)	5e-05	6e-05	0	1.2e-05	0	0	0	0	0	0	0	0	0	0	0	0	0	0	9.701e-05	0	0	0	0	0	0.00353718	0
	Otu000168	Cyanobacteria (100)	0	0	0	0.00300084	0	0.00035203	0	0.00025401	0	0	0	0	0	0	0	0	0	0	0	0	0	0	0	0	0	0
	Otu000166	Cyanobacteria (100)	0	0	0	0	0	0	0	0	0	0	0	0	0	0	0	0.00349383	0	0	0	7.2e-05	0	0	0	0	0	0
	Otu000160	Proteobacteria (100)	0	0	0	0	0	0	0	0	0	0	0	0	0	0	0	0	0	0	0	0	0	0	0	0	0.00344817	0
	Otu000161	Actinobacteria (100)	0.00155412	0	0.00160594	0	0	0	0	0	0	0	0	0	0	0	0	0	3e-05	0	0	0	0	0	0	0	0	0
	Otu000162	Proteobacteria (100)	0	0	0	0	0	0.0030983	0	0	0	0	0	0	0	0	0	0	0	0	0	0	0	0	0	0	0	0
	Otu000169	Cyanobacteria (100)	0	0	0	0	0.00299425	0	0	3.5e-05	0	0	0	0	0	0	0	0	0	0	0	0	0	0	0	0	0	0
	Otu000180	Armatimonadetes (100)	0	0	0	0.00289484	0	0	0	0	0	0	0	0	0	0	0	0	0	0	0	0	0	0	0	0	0	0
	Otu000164	Planctomycetes (100)	0	0	0	0	0	0.00283428	0	0	0	0	0	0	9e-06	0	0	0	0	0	1.4e-05	0	0	0	0	0	0	0
	Otu000176	Cyanobacteria (100)	0	0	0	0	0	0	0	0	0	0	0	0	0.00031803	8e-06	0	0	0	8e-06	0.00152514	6.4e-05	0.00070501	0.00020901	0	0	1.6e-05	0
	Otu000197	Chloroflexi (100)	0	0	0	0	0	0	0	0	0	0	0	0	0	0	0	0	0	0	0.00280026	0	0	0	0	0	0	0
	Otu000284	Bacteroidetes (100)	0	0	0	0	0	0	0	0	0	0	0	0	0	0	0	0	0	0	0	0	0	0	0	0.00277187	0	0
	Otu000172	Cyanobacteria (100)	0	0	0	0.00150592	0	0	0	0.00125404	0	0	0	0	0	0	0	0	0	0	0	0	0	0	0	0	0	0
	Otu000171	Bacteroidetes (100)	0	0	0	0	0	0	0	0	0	0	0	0	0	2.5e-05	0	0	0	0.00272241	0	0	0	8e-06	0	0	0	0
	Otu000181	Proteobacteria (100)	2.1e-05	6e-05	2.3e-05	3.5e-05	2.8e-05	3.7e-05	3.897e-05	4.9e-05	4.1e-05	3.1e-05	0.000133	7.7e-05	6.201e-05	1.7e-05	5.317e-05	1e-05	8.901e-05	5.101e-05	6.901e-05	1.6e-05	2.4e-05	3.2e-05	0.00163075	4.616e-05	5.6e-05	9e-06
	Otu000178	Bacteroidetes (100)	7e-06	0.00038698	9.3e-05	0.00010599	1.8e-05	7.301e-05	9.742e-05	1.4e-05	9.1e-05	0.00089509	0.00027701	0.00016399	9e-06	3.401e-05	4.254e-05	2.9e-05	0	8e-06	1.4e-05	0	8e-06	8e-06	0.00013238	1.123e-05	8e-06	0
	Otu000177	Cyanobacteria (100)	0	0	0	0	0	0	0	0.00080303	0	0	0	0	0	0	0.00168127	0	0	0	0	0	0	0	0	0	0	0
	Otu000174	Proteobacteria (100)	0	0	0	0	0	0.0010131	0	0	0	0.00058306	0	0.00039598	0	0	0	1e-05	0	0	0	0	0.00041601	0	0	0	8e-06	0
	Otu000179	Cyanobacteria (100)	0	0	0	0	9e-06	0	0	0	0	0	0	0	0	0	0	0.00241288	0	0	0	0	0	0	0	0	0	0
	Otu000189	Proteobacteria (100)	2.1e-05	5.2e-05	2.3e-05	1.2e-05	0	7e-06	2.974e-05	1.4e-05	6.1e-05	0.00012501	0.00038001	6.8e-05	0.00013201	0.00024604	2.127e-05	4.8e-05	1.5e-05	1.7e-05	0.00067906	4.8e-05	8e-06	0	0.00019856	3.493e-05	4e-05	4.4e-05
	Otu000182	Proteobacteria (100)	0	0	0	0	9e-06	0.00026403	0	0	0	2.1e-05	1e-05	0	9e-06	0	0	0.0019309	0	0	0	0	0	0	0	0	0	0
	Otu000186	Proteobacteria (100)	0	0	0	0	0.00213118	0	0	7e-06	0	0	0	0	0	0	0	0	0	0	0	0	0	0	0	0	0	0
	Otu000211	Proteobacteria (100)	0	0	0	0	0	0	0	0	0	0	0	0	0	0	0	0	0	0	0.0020792	0	0	4.8e-05	0	0	0	0
	Otu000175	Proteobacteria (100)	1.4e-05	0	0	0	0	0.0020412	0	0	0	1e-05	1e-05	0	0	1.7e-05	0	0	0	0	1.4e-05	0	8e-06	0	0	0	0	0
	Otu000183	Proteobacteria (100)	0	0	0	0	0	0	0	0	0	0	0	0	0	0	0	0	0	0	0	0	0	0	0	0	0	0.00210485
	Otu000216	Proteobacteria (100)	0	0	0	0	0	0	0	0	0	0	0	0	0	0	0	0	0	0	0.00201019	0	0	0	0	0	0	0
	Otu000193	Bacteroidetes (100)	0	0	0	0	0	0	0	0	0	0	0	0	0	0	0	0.0019889	0	0	0	0	0	0	0	0	0	0
	Otu000188	Proteobacteria (100)	0	0	0	0	0	0	0	0	0	0	0	0	0	0	0	0	0	0.00191929	0	0	0	0	0	0	0	0
	Otu000204	Proteobacteria (100)	0	0	0	0	0	0	0	0	0.00184606	0	0	0	0	0	0	0	0	0	0	0	0	0	0	0	0	0
	Otu000192	Bacteroidetes (100)	0	1.7e-05	8e-06	0	9e-06	1.5e-05	1.026e-05	1.4e-05	1e-05	0	0	0	0.00168614	0	0	0	0	8e-06	0	0	2.4e-05	8e-06	0	0	0	1.8e-05
	Otu000194	Bacteroidetes (100)	1.4e-05	0	8e-06	0	0	7e-06	1.026e-05	7e-06	0	0	1e-05	0	0.00169514	8e-06	0	0	0	1.7e-05	0	8e-06	0	0	0	1.123e-05	8e-06	0
	Otu000190	Cyanobacteria (100)	0	0	0	0	0	0	7.794e-05	7e-06	0	0	9.2e-05	0	4.4e-05	0	0	0	0	0	0	0	0	0	0	0	0.00157108	0
	Otu000196	Proteobacteria (100)	0	0	0	0	0	0	0	0	0	0	0	0	0	0.00173427	0	0	0	0	0	0	0	0	0	0	0	0
	Otu000207	Cyanobacteria (100)	0	0	0	0	0	0	0	0	0	0	0	0.00169093	0	8e-06	0	0	0	0	0	0	0	0	0	0	0	0
	Otu000199	Thermi (100)	2.9e-05	0	8e-06	1.2e-05	1.8e-05	0	2.974e-05	1.4e-05	1e-05	0	1e-05	0	0.00148312	0	0	1e-05	0	0	1.4e-05	8e-06	8e-06	8e-06	0	1.123e-05	0	1.8e-05
	Otu000200	Proteobacteria (100)	1.4e-05	9e-06	8e-06	0	0	7e-06	0	0	2e-05	1e-05	1e-05	0	0.00148312	0	1.063e-05	1.9e-05	0	8e-06	1.4e-05	3.2e-05	0	8e-06	0	1.123e-05	8e-06	9e-06
	Otu000187	Proteobacteria (100)	0.00164712	0	0	0	0	0	0	0	0	0	0	0	0	0	0	0	7e-06	0	0	0	0	0	0	0	0	0
	Otu000223	Cyanobacteria (100)	0	0	0	0	0	0	0	0	0	0	0	0	0	0	0	0	0	0	0	0	0	0	0.0007689	0.00085451	0	0
	Otu000209	Cyanobacteria (100)	0	0	0	0	0	0	0.00097525	0	0	0	0	0	0	0	0	0	0	8e-06	0.00011101	7.2e-05	0.000144	0.00011301	0	0	0.00018501	0
	Otu000226	Actinobacteria (100)	0	0	0	0	0	0	0	0	0	0	0	0	0	0	0	0	0	0	0	0	0	0	0.00078158	0.00080836	0	0
	Otu000202	Cyanobacteria (100)	0	0	0	0	0	0	0	0	0	0	0	0	9e-06	8e-06	0	0	0	0.00153023	1.4e-05	0	0	8e-06	0	0	0	0
	Otu000206	Cyanobacteria (100)	0	0	8e-06	1.2e-05	0	7e-06	0	7e-06	0	0	2.1e-05	0	0.00145612	0	0	0	0	8e-06	0	1.6e-05	0	8e-06	0	2.37e-05	0	0
	Otu000191	Cyanobacteria (100)	0	0	0	0	0	0.00155615	0	0	0	0	0	0	0	0	0	0	0	0	0	0	0	0	0	0	0	0
	Otu000198	Proteobacteria (100)	0.00128209	9e-06	0.00015499	0	0	0	0	0	0	0	0	0	0	0	0	0	0	0	0	0	0	0	1.267e-05	0	0	0
	Otu000201	Proteobacteria (100)	0.00050104	9e-06	2.3e-05	0	0	7e-06	1.948e-05	1.4e-05	3e-05	0	1e-05	0	1.8e-05	0	0	1.9e-05	0.00065507	0	1.4e-05	1.6e-05	0	1.6e-05	3.943e-05	2.37e-05	8e-06	1.8e-05
	Otu000203	Bacteroidetes (100)	1.4e-05	0	0.00140395	0	0	0	0	0	0	0	0	0	0	0	0	0	0	0	0	0	0	0	0	0	0	0
	Otu000218	Cyanobacteria (100)	0	0	0	0	0	0	0	0	0	0	0	0	0	0	0	0.00138993	0	0	0	0	0	0	0	0	0	0
	Otu000213	Proteobacteria (100)	7e-06	1.7e-05	1.6e-05	1.2e-05	1.8e-05	7e-06	1.948e-05	1.4e-05	2e-05	1e-05	0	2.9e-05	0.00100608	1.7e-05	0	0	1.5e-05	0	2.8e-05	8e-06	2.4e-05	1.6e-05	5.351e-05	0	8e-06	9e-06
	Otu000233	Proteobacteria (100)	0	0	0	0.00118894	0.00012901	0	0	0	0	0	0	0	0	0	0	0	0	0	0	0	0	0	0	0	0	0
	Otu000208	Proteobacteria (100)	0.00011501	0	0	0	0	0	0	0	0	0	0	0	0	0	0	0	0.00118412	0	0	0	0	0	0	0	0	0
	Otu000219	Proteobacteria (100)	0	0	0	0	0	0	0	0	0	0	0	0	0	0	0	0.00129394	0	0	0	0	0	0	0	0	0	0
	Otu000238	Proteobacteria (100)	0	0	0	0.00125893	0	0	0	0	0	0	0	0	0	0	0	0	0	0	0	0	0	0	0	0	0	0
	Otu000258	Proteobacteria (100)	0	0	0	0	0	0	0	0	0	0	0	0	0	0	0	0	0	0	0	0	0	0	0.00091536	0.00033557	0	0
	Otu000214	Proteobacteria (100)	0	0	0	0	0	0.00094709	0	0	0	0	0	0	0	0	0	0	0	0	0.00022202	0	8e-06	3.2e-05	1.267e-05	0	0	0
	Otu000230	Proteobacteria (100)	0	0	0	0	0	0	0	7e-06	0	0	0	0	0	0	0	0	0	0	0.00056805	0.000183	8e-06	0.00042602	0	0	0	0
	Otu000210	Proteobacteria (100)	0	0	0	0	0	0.00117512	0	0	0	0	0	0	0	0	0	0	0	0	0	0	0	0	0	0	0	0
	Otu000221	Proteobacteria (100)	0	0	0	0	0	0	0	0	0	0	0	0	0.00113909	0	0	0	0	8e-06	0	0	0	0	1.267e-05	0	0	0
	Otu000220	Proteobacteria (100)	0	0	0	0	0	0	0	0	0	0	0	0	0	0.00113918	0	0	0	0	0	0	0	0	0	0	0	0
	Otu000228	Proteobacteria (100)	1.4e-05	1.7e-05	9.3e-05	4.7e-05	0	7e-06	0.00018562	2.1e-05	0	1e-05	0.00037001	0	0.00014101	0	4.254e-05	4.8e-05	0	5.101e-05	0	1.6e-05	1.6e-05	0	0	1.123e-05	4.8e-05	0
	Otu000267	Proteobacteria (100)	0	0	0	0	0	0	0	0	0	0	0	0	0	0	0	0	0	0	0	0	0	0	0.0003577	0.00077343	0	0
	Otu000231	Proteobacteria (100)	0	0	0	0	0	0	0	0	0.00029401	5.201e-05	0.00032901	0.00013499	0.00031803	0	0	0	0	0	0	0	0	0	0	0	0	0
	Otu000235	Proteobacteria (100)	0	0	0	0	0	0	0	0	0	0.00090609	0.000144	7.7e-05	0	0	0	0	0	0	0	0	0	0	0	0	0	0
	Otu000224	Proteobacteria (100)	0	9e-06	1.6e-05	0	1.8e-05	0	0	0	1e-05	1e-05	0	0	0.00105009	0	0	1e-05	0	0	0	0	0	0	0	0	0	0
	Otu000239	Unclassified Bacteria (100)	7e-06	9e-06	3.1e-05	0	1.8e-05	2.2e-05	1.026e-05	1.4e-05	3e-05	3.1e-05	0.000133	1.9e-05	7.101e-05	0.00015302	1.063e-05	3.9e-05	7e-06	0	0.00033303	8e-06	8e-06	8e-06	0.00013238	0	0	2.6e-05
	Otu000212	Proteobacteria (100)	0	0	0	0	0	0.00111611	0	0	0	0	0	0	0	0	0	0	0	0	0	0	0	0	0	0	0	0
	Otu000246	Cyanobacteria (100)	0	0	0	0.00077696	0.00033103	0	0	0	0	0	0	0	0	0	0	0	0	0	0	0	0	0	0	0	0	0
	Otu000248	Bacteroidetes (100)	0	1.7e-05	8e-06	2.4e-05	0	1.5e-05	1.948e-05	2.1e-05	2e-05	4.2e-05	0.00024601	3.9e-05	6.201e-05	5.901e-05	1.063e-05	1.9e-05	0	0	0.00037404	8e-06	1.6e-05	8e-06	6.619e-05	0	8e-06	9e-06
	Otu000237	Proteobacteria (100)	0	0	0	0	0	1.5e-05	0	0	0	0.00053105	0	0.00050298	0	0	0	0	0	0	0	0	2.4e-05	0	0	0	0	0
	Otu000243	Proteobacteria (100)	0	4.3e-05	3.1e-05	0	0	2.9e-05	1.948e-05	1.4e-05	1e-05	0.00018702	7.2e-05	2.9e-05	9e-06	0.00015302	1.063e-05	1e-05	0	8e-06	0.00029103	4e-05	0	0	7.886e-05	2.37e-05	8e-06	0
	Otu000217	Bacteroidetes (100)	0	0	0	0	0	0.0010651	0	0	0	0	0	0	0	0	0	0	0	0	0	0	0	0	0	0	0	0
	Otu000222	Proteobacteria (100)	0	0	0	1.2e-05	0	0	0	0	0	0	0	0	0	0	0	0	0	0	0	0	0.00102501	0	0	0	0	0
	Otu000257	Firmicutes (100)	0	0	0	0	0	0	0	0	0	0	0.00098602	0	0	0	0	0	0	0	0	0	0	0	0	0	0	0
	Otu000225	Proteobacteria (100)	0	0	0.00098496	0	0	0	0	0	0	0	0	0	0	0	0	0	0	0	0	0	0	0	0	0	0	0
	Otu000242	Proteobacteria (100)	2.9e-05	9e-06	4.7e-05	5.9e-05	1.8e-05	4.4e-05	2.974e-05	2.1e-05	3e-05	3.1e-05	7.2e-05	1e-05	5.3e-05	2.5e-05	8.614e-05	1e-05	3.7e-05	8e-06	8.301e-05	2.4e-05	4e-05	3.2e-05	3.943e-05	5.738e-05	3.2e-05	5.3e-05
	Otu000283	Proteobacteria (100)	0	9e-06	0	2.4e-05	0	0	0	0	0	1e-05	0	0	0	5.901e-05	0	0	0	0	0.00076207	4.8e-05	0	8e-06	1.267e-05	0	0	0
	Otu000232	Proteobacteria (100)	0	0	0	0	0	0	0	0.00056402	0	0	0	0	0	0	0	0.00034798	0	0	0	0	0	0	0	0	0	0
	Otu000254	Proteobacteria (100)	0	0	0	0	0.00090908	0	0	0	0	0	0	0	0	0	0	0	0	0	0	0	0	0	0	0	0	0
	Otu000227	Armatimonadetes (100)	0.00043003	0	0.00013999	0	0	0	0	0	1e-05	0	0	0	0	0	0	0	0.00032803	0	0	0	0	0	0	0	0	0
	Otu000249	Bacteroidetes (100)	0	0	0	0	0	0.00019802	0	0	0	0.00034404	0	0.00019299	0	0	0	0	0	0	0	0	0.000168	0	0	0	0	0
	Otu000244	Cyanobacteria (100)	0	0	0	0	0	0	0	0	0	0	0	0	0	0	0	0	0	0	0	0	0	0	0	0	0	0.00090294
	Otu000241	Cyanobacteria (100)	0	0	0	0	0	0	0	0	0	0	0	0	0	4.201e-05	0	0	0	0.00084513	0	0	0	8e-06	0	0	0	0
	Otu000240	Proteobacteria (100)	0	0	0	0	0	7e-06	0	0	0	0	0	0	0	0.00023804	0	0	7e-06	0.00036406	0	0	0	0.00027301	0	0	0	0
	Otu000247	Firmicutes (100)	0	0	0	0	0	0	0	0	0	0	0	0	0	0	0	0	0	0	0	0	0	0	0	0	0	0.00088594
	Otu000292	Proteobacteria (100)	0	0	0	0	0	0	0	0	0	0	0	0	0	0	0	0	0	0	0	0	0	0	0.00021265	0.00065866	0	0
	Otu000276	Proteobacteria (100)	0	9e-06	8e-06	0	9e-06	0	0	0	2e-05	0	2.1e-05	0	0	0.00025504	0	1e-05	7e-06	0	0.00051305	8e-06	0	0	0	0	0	0
	Otu000300	Planctomycetes (100)	0	0	0	0	0	0	0	0	0	0	0	0	0	0	0	0	0	0	0	0	0	0	0.00079566	4.616e-05	0	0
	Otu000260	Proteobacteria (100)	7e-06	9e-06	8e-06	0	9e-06	0	0	7e-06	1e-05	0	1e-05	1.9e-05	0.00064405	0	0	1.9e-05	0	0	1.4e-05	0	0	1.6e-05	3.943e-05	0	1.6e-05	0
	Otu000302	Proteobacteria (100)	0	9e-06	0	1.2e-05	0	0	0	0	0	3.1e-05	2.1e-05	0	1.8e-05	0	0	0	0	0	0.00063806	0	0	6.4e-05	0	0	0	0
	Otu000253	Proteobacteria (100)	7e-06	0	0	1.2e-05	0	0	0	0	0	0	0	0	0	0	0	0	0	0	0	0.000772	0	0	0	0	0	0
	Otu000262	Proteobacteria (100)	0	0	0	0	0	0	0	0	0	0	0	0	0	0	0	0	0	0	0	0	0	0	0	0	0	0.00078895
	Otu000266	Acidobacteria (100)	2.1e-05	0	5.4e-05	8.2e-05	0	0	0.00010768	4.2e-05	0	2.1e-05	7.2e-05	0	4.4e-05	9.301e-05	2.127e-05	7.7e-05	3e-05	8.501e-05	2.8e-05	0	0	0	0	0	0	0
	Otu000272	Proteobacteria (100)	0	0	0	0	0	0	0	0	0	0	0	0	0	0	0	0.00075296	0	0	0	0	0	0	0	0	0	0
	Otu000319	Cyanobacteria (100)	0	0	0	0	0	0	0	0	0	0	0	0	0	0	0	0	0	0	0	0	0	0	0.00071539	3.493e-05	0	0
	Otu000268	Proteobacteria (100)	0	0	0	0	0	0	0	0	0	0	0	0	0	0	0	0	0	0	0	0	0	0	1.267e-05	0	0	0.00072795
	Otu000252	Proteobacteria (100)	0	0	0	0	0	0.00070507	0	0	0	0	0	0	0	3.401e-05	0	0	0	0	0	0	0	0	0	0	0	0
	Otu000245	Proteobacteria (100)	0.00073705	0	0	0	0	0	0	0	0	0	0	0	0	0	0	0	0	0	0	0	0	0	0	0	0	0
	Otu000301	Proteobacteria (100)	0	0	0	0.00071796	0	7e-06	0	0	0	0	0	0	0	0	1.063e-05	0	0	0	0	0	0	0	0	0	0	0
	Otu000251	Proteobacteria (100)	0	0	0	0	0	0.00072707	0	0	0	0	0	0	0	0	0	0	7e-06	0	0	0	0	0	0	0	0	0
	Otu000255	Proteobacteria (100)	0.00022902	0	0.00048898	0	0	0	0	0	0	0	0	0	0	0	0	0	1.5e-05	0	0	0	0	0	0	0	0	0
	Otu000270	Proteobacteria (100)	0	0	0	1.2e-05	9e-06	0	0	0	0	0	1e-05	0	0.00067106	0	0	1e-05	0	0	0	8e-06	0	0	0	0	0	0
	Otu000250	Proteobacteria (100)	0	0	0	0	0	0	0	0.00070402	0	0	0	0	0	0	0	0	0	0	0	0	0	0	0	0	0	0
	Otu000293	Proteobacteria (100)	0	0	0	0	0	0	0	0	0	0.00034404	0.000113	0.00024199	0	0	0	0	0	0	0	0	0	0	0	0	0	0
	Otu000271	Proteobacteria (100)	1.4e-05	0	0	0	0	0	0	7e-06	0	0	1e-05	1e-05	0	0	1.063e-05	0	7e-06	8e-06	0	0	0	1.6e-05	1.267e-05	0	0	0.00059596
	Otu000316	Proteobacteria (100)	2.1e-05	0	0	1.2e-05	0	0	5.845e-05	0	0	0	0	1e-05	0	6.801e-05	0	0	0	0	0.00047104	8e-06	0	0	2.676e-05	0	0	9e-06
	Otu000297	Proteobacteria (100)	0	0	0	0	0	0	0	0	0	0	0.00067802	0	0	0	0	0	0	0	0	0	0	0	0	0	0	0
	Otu000259	Actinobacteria (100)	0	0	0	0	0	0.00067507	0	0	0	0	0	0	0	0	0	0	0	0	0	0	0	0	0	0	0	0
	Otu000294	Proteobacteria (100)	0	0	0	0	0	0	0.00057531	0	0	0	0	0	0	0	9.677e-05	0	0	0	0	0	0	0	0	0	0	0
	Otu000317	Proteobacteria (100)	0	0	0	0.00067096	0	0	0	0	0	0	0	0	0	0	0	0	0	0	0	0	0	0	0	0	0	0
	Otu000273	Proteobacteria (100)	0	0	0	0	0	0	0	0	0	0	0	0	0	1.7e-05	0	0	0	0.0006431	0	0	0	0	0	0	0	0
	Otu000277	Planctomycetes (100)	0	0	0	0	0	0	0	0	0	0	0	0	0	0	1.063e-05	0	0	0	0	0	0	0	0	0	0	0.00064896
	Otu000274	Proteobacteria (100)	0	0	0	0	0	0	0	0	0	0	0	0	0	0	0	0	0	0.0006591	0	0	0	0	0	0	0	0
	Otu000296	Proteobacteria (100)	0	0	0	0	0	0	0	0	0	0.00013501	0.000216	0.00018399	0.00012401	0	0	0	0	0	0	0	0	0	0	0	0	0
	Otu000315	Proteobacteria (100)	0	9e-06	8e-06	0	1.8e-05	0	0	0	0	0	2.1e-05	0	0	0.00018703	0	0	0	0	0.00034703	1.6e-05	0	0	2.676e-05	0	0	9e-06
	Otu000279	Proteobacteria (100)	0	0	0	0	0	0	0	0	0	0	0	0	0	0	0	0	0	0.0006341	0	0	0	0	0	0	0	0
	Otu000280	Proteobacteria (100)	0	0	0	0	0	0	0	0	0	0	0	0	0	0	0	0	0	0.0006341	0	0	0	0	0	0	0	0
	Otu000281	Proteobacteria (100)	0	0	0	0	0	0	0	0	0	0	0	0	0	0	0	0	0	0.0006261	0	0	0	8e-06	0	0	0	0
	Otu000269	Proteobacteria (100)	0.00010701	0	0.00048898	0	0	0	0	0	0	0	0	0	0	0	0	0	3.7e-05	0	0	0	0	0	0	0	0	0
	Otu000287	Actinobacteria (100)	0	0	0	0	0	0	0	0	0	0	0	0	0	0	0	0	0	0	0	0	0	0	0	0	0	0.00063096
	Otu000397	Thermi (100)	0	0	0	0	0	0	0	0	0	0	0	0	0	0	0	0	0	0	0	0	0	0	0	0.00062373	0	0
	Otu000321	Proteobacteria (100)	1.4e-05	9e-06	8e-06	1.2e-05	0	2.2e-05	1.948e-05	7e-06	1e-05	0	3.1e-05	0	1.8e-05	8e-06	0	1e-05	7e-06	0	5.501e-05	8e-06	0	0	0.00033094	3.493e-05	8e-06	9e-06
	Otu000263	Cyanobacteria (100)	0	0	0	0	0	0	0	0.00062002	0	0	0	0	0	0	0	0	0	0	0	0	0	0	0	0	0	0
	Otu000298	Proteobacteria (100)	3.6e-05	9e-06	1.6e-05	3.5e-05	9e-06	5.901e-05	1.948e-05	2.8e-05	6.1e-05	3.1e-05	1e-05	2.9e-05	0	0	3.19e-05	1.9e-05	1.5e-05	8e-06	1.4e-05	0	4e-05	1.6e-05	2.676e-05	4.616e-05	1.6e-05	2.6e-05
	Otu000285	Proteobacteria (100)	0	0	0	0	0	0	0	0	0	0	0	0	0	0	0	0	0	0	0	0	0.00059301	0	0	0	0	0
	Otu000309	Cyanobacteria (100)	0	0	0	0	0	0	0	0	0	0	0	0	0	0	6.381e-05	0.00052097	0	0	0	0	0	0	0	0	0	0
	Otu000318	Proteobacteria (100)	0	0	0	0	0	0	0	0	0	0.00035404	0.00022601	0	0	0	0	0	0	0	0	0	0	0	0	0	0	0
	Otu000286	Actinobacteria (100)	0	0	0.00056598	0	0	0	0	0	0	0	0	0	0	0	0	0	0	0	0	0	0	0	0	0	0	0
	Otu000320	Proteobacteria (100)	7e-06	1.7e-05	0	1.2e-05	0	0	0	0	3e-05	3.1e-05	7.2e-05	0	1.8e-05	0.00011002	4.254e-05	0	0	0	6.901e-05	4e-05	8e-06	8e-06	5.351e-05	2.37e-05	8e-06	9e-06
	Otu000370	Cyanobacteria (100)	0	9e-06	0	0	9e-06	0	0	0	1e-05	0	1e-05	0	9e-06	2.5e-05	0	0	0	0	0.00047104	0	0	0	0	0	0	0
	Otu000278	Proteobacteria (100)	0	0	0	0	0	0	0	0.00051402	0	0	0	0	0	0	1.063e-05	1e-05	0	0	0	0	0	0	0	0	0	0
	Otu000360	Proteobacteria (100)	0	0	0	0.00052997	0	0	0	0	0	0	0	0	0	0	0	0	0	0	0	0	0	0	0	0	0	0
	Otu000310	Actinobacteria (100)	0	0	0	0	0	0	0	0	0	0	0	0	0	0	0	0	0	0	0	0	0	0	0	0	0	0.00052596
	Otu000289	Proteobacteria (100)	0	0	1.6e-05	0	0	0.00047705	0	1.4e-05	1e-05	0	0	0	0	0	0	0	7e-06	0	0	0	0	0	0	0	0	0
	Otu000299	Actinobacteria (100)	0	0	0	0	0	0	0	0	0	0	0	0	0	0	0	0	0	0	0	0	0	0	0	0	0.00052403	0
	Otu000291	Bacteroidetes (100)	0	0	0	0	0	0.00052105	0	0	0	0	0	0	0	0	0	0	0	0	0	0	0	0	0	0	0	0
	Otu000332	Actinobacteria (100)	0	0	0	0	0	0	0.00027278	0	0	0	0	0	0	0	0.00024671	0	0	0	0	0	0	0	0	0	0	0
	Otu000306	Proteobacteria (100)	0	0	0	0	0	0	0	0	0	0	0	0	0	8e-06	0	0	0	0.00050708	0	0	0	0	0	0	0	0
	Otu000303	Unclassified Bacteria (100)	0	0	0	0	0	0	0	0	0	0	0	0	0	0	0	0	0	8e-06	0	0	0	0.00049802	0	0	0	0
	Otu000334	Proteobacteria (100)	7e-06	1.7e-05	1.6e-05	1.2e-05	2.8e-05	0	0	2.1e-05	1e-05	2.1e-05	2.1e-05	1e-05	4.4e-05	8e-06	1.063e-05	0	0	1.7e-05	1.4e-05	8e-06	8e-06	3.2e-05	0.0001197	3.493e-05	1.6e-05	2.6e-05
	Otu000336	Actinobacteria (100)	0	0	0	0	0	0	0.00036098	0	0	0	0	0	0	0	0.00013931	0	0	0	0	0	0	0	0	0	0	0
	Otu000290	Cyanobacteria (100)	0	0	0	0	0	0	0	0.00050002	0	0	0	0	0	0	0	0	0	0	0	0	0	0	0	0	0	0
